# The type VI secretion system governs strain maintenance in a wild mammalian gut microbiome

**DOI:** 10.1101/2025.11.29.690828

**Authors:** Beth A. Shen, Kyle L. Asfahl, Bentley Lim, Savannah K. Bertolli, Samuel S. Minot, Matthew C. Radey, Kelsi Penewit, Billy Ngo, Stephen J. Salipante, Christopher D. Johnston, S. Brook Peterson, Andrew L. Goodman, Joseph D. Mougous

## Abstract

Bacteria inhabiting the mammalian gut coexist in dense communities where contact-dependent antagonism mechanisms are widespread. The type VI secretion system (T6SS) is an interbacterial toxin delivery pathway prevalent among gut Bacteroidales, yet its function in naturally evolved microbiomes remains poorly defined. Here, we examine the role of the T6SS in *Bacteroides* within a physiologically relevant gut community derived from wild mice (the WildR microbiome). Using newly developed genetic tools and a strategy for functional replacement of strains within the WildR community, we demonstrate that the WildR isolate *B. acidifaciens* employs a T6SS to antagonize co-resident Bacteroidales. We also show that loss of T6SS function compromises the long-term maintenance of *B. acidifaciens* in the community but not its initial colonization, establishing the system as a determinant of strain persistence. The T6SS we identified resides on an integrative and conjugative element (ICE). ICE-seq, a targeted sequencing approach, reveals that the T6SS-ICE is distributed among select *Bacteroidales* and *Muribaculaceae* species in the WildR microbiome, between which it appears to be recently exchanged. We also show that transfer of the T6SS-ICE to WildR isolate *Phocaeicola vulgatus* confers transient colonization benefits in mice, but is linked to eventual population decline. Our findings demonstrate that the T6SS can stabilize the presence of specific strains within a complex, co-evolved gut microbiome, yet its value is context dependent and constrained by the ecological and physiological landscape of the host community.
