## Supplemental Table 1 for "The type VI secretion system governs strain maintenance in a wild mammalian gut microbiome"

### Sheet: Sheet1
Supplemental Table 1. Source data for Figure 1A showing order-level abundance (percentage) in WildR microbiome generations based on Kraken2 analysis.
Sample Description (Matches Fig 1A)			Sequence data information		Order level relative abundance (%)
Microbiome	Sample location	Mouse number	Sample ID	Sequence data source	Lachnospirales	Oscillospirales	Peptostreptococcales	Monoglobales_A	TANB77	Clostridiales	Christensenellales	Lactobacillales	RF39	Erysipelotrichales	Staphylococcales	UBA4068	Peptococcales	Bacteroidales	Campylobacterales	Acholeplasmatales	Haloplasmatales_A	Deferribacterales	Desulfovibrionales	Coriobacteriales	Mycobacteriales	Rs-D84	RF32	Burkholderiales	Enterobacterales	Verrucomicrobiales	Gastranaerophilales	Saccharimonadales
Wild	ileocecal	1	SRR6032582	PMID: 29056339	47.006	17.452	0.124	0.033	0.025	0.019	2.45	13.834	0.07	0.02	0.011	0.076	0.021	15.957	1.607	0.316	0	0.344	0.429	0.116	0	0.008	0	0	0	0	0.031	0.05
Wild	ileocecal	2	SRR6032586	PMID: 29056339	70.108	10.351	0.097	0	0.094	0.038	3.022	7.102	0.049	0.057	0	0.061	0	5.505	2.754	0	0	0.207	0.41	0.094	0	0	0	0	0	0	0.015	0.038
WildR_F2	ileocecal	1	SRR6032566	PMID: 29056339	55.132	20.404	0.173	0.017	0.085	0.021	3.673	0.66	0.117	0.08	0.044	0.129	0.05	12.151	2.79	1.551	0.084	0.552	0.654	0.759	0.008	0.133	0.039	0.032	0	0	0.602	0.06
WildR_F2	ileocecal	2	SRR6032568	PMID: 29056339	65.935	13.07	0.132	0	0.058	0.087	3.76	1.189	0.134	0.053	0	0.142	0	10.13	2.195	0.949	0	0.467	0.763	0.521	0	0.046	0.037	0.045	0	0	0.285	0
WildR_F2	ileocecal	3	SRR6032569	PMID: 29056339	59.722	12.584	0.138	0.017	0.042	0.098	4.241	1.847	0.081	0.038	0	0.117	0.029	16	1.544	0.936	0.009	0.552	0.896	0.737	0	0.025	0.038	0.087	0.008	0	0.186	0.027
WildR_F2	ileocecal	4	SRR6032570	PMID: 29056339	59.935	14.26	0.142	0.02	0.034	0.051	3.96	1.318	0.099	0.039	0	0.121	0.046	14.161	2.601	0.674	0.02	0.534	0.571	0.606	0	0.136	0.064	0.077	0	0	0.466	0.068
WildR_F2	ileocecal	5	SRR6032571	PMID: 29056339	61.548	11.921	0.122	0.053	0.033	0.123	3.873	2.593	0.097	0.032	0	0.092	0.052	13.888	2.411	0.819	0.03	0.482	0.568	0.679	0	0.073	0.036	0.087	0	0	0.342	0.045
WildR_F2	ileocecal	6	SRR6032572	PMID: 29056339	57.468	18.323	0.181	0.014	0.034	0.033	4.209	1.21	0.059	0.042	0.025	0.132	0.052	12.047	2.861	0.372	0.14	0.876	0.724	0.627	0	0.067	0.023	0.034	0	0	0.397	0.051
WildR_F2	ileocecal	7	SRR6032573	PMID: 29056339	54.026	12.913	0.188	0	0.063	0.029	3.962	2.987	0.071	0.058	0.03	0.109	0.031	17.733	3.122	1.105	0.32	0.715	0.892	1.025	0	0.07	0.03	0.087	0	0	0.382	0.056
WildR_F2	ileocecal	8	SRR6032574	PMID: 29056339	54.008	11.894	0.178	0.012	0.051	0.291	2.95	3.159	0.123	0.087	0	0.123	0.02	21.449	2.006	0.765	0.064	0.496	0.694	0.714	0	0.1	0.044	0.2	0.017	0	0.432	0.124
WildR_F2	ileocecal	9	SRR6032575	PMID: 29056339	66.869	13.058	0.106	0	0.034	0.042	3.098	1.05	0.044	0.03	0	0.089	0.023	10.012	2.666	0.582	0.028	0.754	0.661	0.39	0	0.049	0.009	0.053	0	0	0.319	0.034
WildR_F2	ileocecal	10	SRR6032598	PMID: 29056339	59.397	13.021	0.125	0.036	0.028	0.232	3.024	3.704	0.099	0.039	0	0.119	0.051	14.508	2.631	0.464	0.038	0.391	0.649	0.848	0	0.106	0.033	0.126	0	0	0.298	0.033
WildR_F7	ileocecal	A	wildR_C1a	This study	52.295	13.331	0.254	0.013	0.091	0.079	3.812	0.178	0.524	0.088	0	0.155	0.096	19.722	5.147	0.302	0	2.034	1.136	0.045	0	0.281	0.195	0.104	0	0	0.066	0.053
WildR_F7	ileocecal	A*	wildR_C1b	This study	52.301	13.763	0.257	0.012	0.084	0.08	3.78	0.166	0.506	0.083	0	0.145	0.093	19.765	4.977	0.268	0	1.918	1.069	0.047	0	0.275	0.197	0.101	0	0	0.062	0.051
WildR_F7	ileocecal	B	wildR_C2a	This study	52.273	13.554	0.249	0.011	0.087	0.083	3.779	0.204	0.51	0.08	0	0.149	0.092	19.94	4.908	0.284	0	1.944	1.095	0.053	0	0.282	0.205	0.103	0	0	0.064	0.052
WildR_F7	ileocecal	B*	wildR_C2b	This study	52.099	13.794	0.247	0.012	0.084	0.084	3.731	0.201	0.508	0.079	0	0.145	0.092	20.072	4.829	0.275	0	1.917	1.069	0.053	0	0.287	0.207	0.102	0	0	0.063	0.052
WildR_F7	feces	1	wildR_F2a	This study	51.976	15.579	0.207	0.009	0.079	0.042	2.271	0.039	0.134	0.027	0	0.158	0.075	25.45	1.813	0	0	0.593	0.907	0.011	0	0.161	0.273	0.12	0	0	0.018	0.06
WildR_F7	feces	1*	wildR_F2b	This study	51.035	14.797	0.216	0.012	0.093	0.048	2.271	0.041	0.147	0.029	0	0.165	0.08	26.791	1.975	0	0	0.659	0.971	0.012	0	0.152	0.284	0.137	0	0	0.018	0.065
WildR_F7	feces	2	wildR_F6a	This study	35.586	13.279	0.299	0.005	0.114	0.022	2.403	0.217	0.126	0.033	0	0.377	0.087	39.928	2.439	0.214	0	1.124	2.857	0.035	0	0.228	0.111	0.257	0	0	0.042	0.218
WildR_F7	feces	2*	wildR_F6b	This study	36.694	13.576	0.287	0	0.109	0.022	2.451	0.198	0.126	0.031	0	0.355	0.088	38.605	2.471	0.217	0	1.132	2.74	0.034	0	0.251	0.125	0.243	0	0	0.045	0.199
Lab	cecum	1	SRR6032561	PMID: 29056339	71.634	12.816	0.68	0	2.405	0.236	2.382	1.816	0.919	0.383	0.012	0.067	0.122	3.728	0	0.076	0.182	1.489	0	0.455	0	0	0	0	0	0.584	0.014	0
Lab	cecum	2	SRR6032562	PMID: 29056339	68.617	13.405	0.612	0	3.025	0.261	3.06	1.389	1.423	0.408	0.014	0.062	0.117	4.602	0	0.12	0.152	1.817	0	0.349	0	0	0	0	0	0.552	0.016	0
Lab	cecum	3	SRR6032563	PMID: 29056339	72.029	12.594	0.493	0	1.951	0.22	3.766	1.872	0.351	0.214	0	0.072	0.101	3.782	0	0.055	0.169	1.547	0	0.372	0	0	0	0	0	0.4	0.013	0
Lab	cecum	4	SRR6032564	PMID: 29056339	69.655	13.037	0.675	0	2.613	0.191	3.796	1.669	0.777	0.422	0.018	0.076	0.114	4.76	0	0.194	0.165	1.074	0	0.263	0	0	0	0	0	0.485	0.016	0
Lab	cecum	5	SRR6032565	PMID: 29056339	76.104	13.722	0.356	0.005	0.602	0.128	2.272	1.794	0.944	0.165	0	0.072	0.105	2.241	0	0.013	0.04	1.037	0	0.308	0	0	0	0	0	0.081	0.012	0
Lab	cecum	6	SRR6032567	PMID: 29056339	74.372	11.388	0.545	0	1.547	0.166	4.904	0.967	0.76	0.229	0.022	0.065	0.076	2.897	0	0.011	0.142	1.487	0	0.211	0	0	0	0	0	0.199	0.014	0
Lab	cecum	7	SRR6032576	PMID: 29056339	71.899	13.815	0.502	0	1.789	0.278	4.08	1.393	0.89	0.228	0.01	0.077	0.081	2.626	0	0.136	0.205	1.347	0	0.379	0	0	0	0	0	0.249	0.015	0
Lab	cecum	8	SRR6032577	PMID: 29056339	79.574	13.78	0.297	0	0.48	0.067	1.701	0.64	0.312	0.212	0	0.055	0.119	1.036	0	0.077	0.008	1.394	0	0.205	0	0	0	0	0	0.02	0.023	0
Lab	cecum	9	SRR6032578	PMID: 29056339	75.648	12.391	0.423	0	1.948	0.281	1.601	1.397	1.216	0.345	0	0.054	0.116	1.952	0	0.64	0.083	1.555	0	0.236	0	0	0	0	0	0.099	0.016	0
Lab	cecum	10	SRR6032599	PMID: 29056339	70.645	11.121	0.606	0	3.633	0.25	3.802	0.658	1.462	0.491	0.008	0.076	0.171	3.764	0	0.022	0.692	1.687	0	0.327	0	0	0	0	0	0.571	0.014	0
