## Supplemental Table 2 for "The type VI secretion system governs strain maintenance in a wild mammalian gut microbiome"

### Sheet: Sheet1
Supplemental Table S2. Description of genomes and metagenome assembled genomes from the WildR murine gut microbiome
	Taxonomic classification was assigned using the Genome Taxonomy Database toolkit (GTDB-tk)
	CheckM (PMID: 25977477) output was used to calculate the quality score based on metrics from PMID: 35259160
				Assembly details			CheckM relevant output
Genome ID	Source	GTDB-tk classification	GTDB-tk warnings/concerns with assignment?	Genome length (bp) assembled	# of contigs	N50	Marker lineage	Completeness	Contamination	Strain heterogeneity	MAG quality score (Completeness-(5*contamination)) from Kieser 2022
A11-assembly	Isolate	d__Bacteria;p__Bacteroidota;c__Bacteroidia;o__Bacteroidales;f__Tannerellaceae;g__Parabacteroides;s__Parabacteroides distasonis	N/A	5234702	1	5234702	o__Bacteroidales	99.42	0.96	33.33	94.62
A2-assembly	Isolate	d__Bacteria;p__Bacteroidota;c__Bacteroidia;o__Bacteroidales;f__Bacteroidaceae;g__Bacteroides;s__Bacteroides uniformis	N/A	4935311	1	4935311	o__Bacteroidales	99.26	0	0	99.26
A6-unicycler-2-assembly	Isolate	d__Bacteria;p__Bacteroidota;c__Bacteroidia;o__Bacteroidales;f__Bacteroidaceae;g__Phocaeicola;s__Phocaeicola vulgatus	N/A	5048634	4	4908134	o__Bacteroidales	99.25	0	0	99.25
bin.1	metagenome	d__Bacteria;p__Bacteroidota;c__Bacteroidia;o__Bacteroidales;f__Rikenellaceae;g__Rikenella;s__Rikenella sp910577885	N/A	2496122	1	2496122	p__Bacteroidetes	100	0	0	100
bin.10	metagenome	d__Bacteria;p__Campylobacterota;c__Campylobacteria;o__Campylobacterales;f__Helicobacteraceae;g__Helicobacter_D;s__Helicobacter_D ganmani	N/A	1864017	1	1864017	o__Campylobacterales	99.82	0.35	0	98.07
bin.11	metagenome	d__Bacteria;p__Bacteroidota;c__Bacteroidia;o__Bacteroidales;f__Muribaculaceae;g__Duncaniella;s__Duncaniella sp910578615	N/A	3206859	4	1831216	o__Bacteroidales	98.68	1.01	0	93.63
bin.12	metagenome	d__Bacteria;p__Firmicutes_A;c__Clostridia;o__Oscillospirales;f__Acutalibacteraceae;g__Eubacterium_R;s__Eubacterium_R sp910577215	N/A	1986473	10	484310	o__Clostridiales	91.99	4.7	50	68.49
bin.13	metagenome	d__Bacteria;p__Firmicutes_A;c__Clostridia;o__Lachnospirales;f__Lachnospiraceae;g__Acetatifactor;s__Acetatifactor sp910585425	N/A	4427004	36	172580	f__Lachnospiraceae	81.49	5.94	72.22	51.79
bin.14	metagenome	d__Bacteria;p__Bacteroidota;c__Bacteroidia;o__Bacteroidales;f__Muribaculaceae;g__UBA7173;s__UBA7173 sp001689485	N/A	3080875	5	1675688	o__Bacteroidales	99.06	0.38	0	97.16
bin.15	metagenome	d__Bacteria;p__Desulfobacterota_I;c__Desulfovibrionia;o__Desulfovibrionales;f__Desulfovibrionaceae;g__Mailhella;s__Mailhella sp003512875	N/A	2538514	4	2030618	c__Deltaproteobacteria	97.63	0	0	97.63
bin.16	metagenome	d__Bacteria;p__Bacteroidota;c__Bacteroidia;o__Bacteroidales;f__Rikenellaceae;g__Alistipes;s__Alistipes sp910575495	N/A	2225480	1	2225480	p__Bacteroidetes	99.52	0.48	0	97.12
bin.17	metagenome	d__Bacteria;p__Firmicutes_A;c__Clostridia;o__Lachnospirales;f__Lachnospiraceae;g__Acetatifactor;s__Acetatifactor sp910577665	N/A	3844016	11	589345	f__Lachnospiraceae	80.92	0.96	50	76.12
bin.18	metagenome	d__Bacteria;p__Firmicutes_A;c__Clostridia;o__Oscillospirales;f__Oscillospiraceae;g__;s__	N/A	3252464	19	304228	o__Clostridiales	94.11	3.52	30.77	76.51
bin.19	metagenome	d__Bacteria;p__Firmicutes_A;c__Clostridia;o__Lachnospirales;f__Lachnospiraceae;g__14-2;s__14-2 sp910577785	Genome has more than 16.7% of markers with multiple hits	4492665	42	151572	k__Bacteria	79.82	9.73	29.17	31.17
bin.2	metagenome	d__Bacteria;p__Firmicutes_A;c__Clostridia;o__Oscillospirales;f__Ruminococcaceae;g__Ruminiclostridium_E;s__Ruminiclostridium_E sp910588335	N/A	3025701	16	246596	o__Clostridiales	83.87	2.68	0	70.47
bin.20	metagenome	d__Bacteria;p__Firmicutes_A;c__Clostridia;o__Lachnospirales;f__Lachnospiraceae;g__Acetatifactor;s__Acetatifactor sp003612485	N/A	3730157	4	2186451	f__Lachnospiraceae	86.86	2.09	0	76.41
bin.21	metagenome	d__Bacteria;p__Firmicutes_A;c__Clostridia;o__Lachnospirales;f__Lachnospiraceae;g__Acetatifactor;s__Acetatifactor sp011959105	Genome has more than 10.0% of markers with multiple hits	2720009	1	2720009	k__Bacteria	80.7	8.77	47.37	36.85
bin.22	metagenome	d__Bacteria;p__Bacteroidota;c__Bacteroidia;o__Bacteroidales;f__Rikenellaceae;g__Alistipes;s__Alistipes sp910587675	N/A	2259047	17	142126	p__Bacteroidetes	86.94	8.17	19.05	46.09
bin.23	metagenome	d__Bacteria;p__Bacteroidota;c__Bacteroidia;o__Bacteroidales;f__Muribaculaceae;g__Duncaniella;s__Duncaniella freteri	N/A	2914560	5	1503471	o__Bacteroidales	98.3	0.94	0	93.6
bin.24	metagenome	d__Bacteria;p__Firmicutes_A;c__Clostridia;o__Christensenellales;f__Borkfalkiaceae;g__Gallimonas;s__Gallimonas sp910586825	N/A	1494334	9	237412	c__Clostridia	82.83	1.64	66.67	74.63
bin.25	metagenome	d__Bacteria;p__Firmicutes_A;c__Clostridia;o__Oscillospirales;f__Oscillospiraceae;g__Pelethomonas;s__	Genome not assigned to closest species as it falls outside its pre-defined ANI radius	2785431	11	464112	o__Clostridiales	71.47	2.14	66.67	60.77
bin.26	metagenome	d__Bacteria;p__Firmicutes_A;c__Clostridia;o__Lachnospirales;f__Lachnospiraceae;g__Acetatifactor;s__Acetatifactor sp910589035	N/A	3678119	7	2556941	f__Lachnospiraceae	77.01	0.19	0	76.06
bin.27	metagenome	d__Bacteria;p__Bacteroidota;c__Bacteroidia;o__Bacteroidales;f__Bacteroidaceae;g__Alloprevotella;s__Alloprevotella sp002933955	N/A	2160168	6	1194145	o__Bacteroidales	77.2	0	0	77.2
bin.28	metagenome	d__Bacteria;p__Bacteroidota;c__Bacteroidia;o__Bacteroidales;f__Muribaculaceae;g__Paramuribaculum;s__Paramuribaculum intestinale	N/A	1950543	4	416053	o__Bacteroidales	74.53	0.38	0	72.63
bin.29	metagenome	d__Bacteria;p__Firmicutes_A;c__Clostridia;o__Oscillospirales;f__Oscillospiraceae;g__Dysosmobacter;s__Dysosmobacter sp910577405	N/A	4132532	13	449211	o__Clostridiales	99.33	1.68	66.67	90.93
bin.3	metagenome	d__Bacteria;p__Firmicutes_A;c__Clostridia;o__Lachnospirales;f__Lachnospiraceae;g__Eubacterium_J;s__Eubacterium_J sp910579075	N/A	5721445	11	590327	f__Lachnospiraceae	92.27	2.39	0	80.32
bin.30	metagenome	d__Bacteria;p__Firmicutes_A;c__Clostridia;o__Lachnospirales;f__Lachnospiraceae;g__UBA3282;s__UBA3282 sp003611805	N/A	4719115	7	1185852	f__Lachnospiraceae	97.13	1.25	0	90.88
bin.31	metagenome	d__Bacteria;p__Firmicutes_A;c__Clostridia;o__Lachnospirales;f__Lachnospiraceae;g__COE1;s__COE1 sp009774345	N/A	5712464	5	2045355	f__Lachnospiraceae	94.71	4.31	11.11	73.16
bin.32	metagenome	d__Bacteria;p__Bacteroidota;c__Bacteroidia;o__Bacteroidales;f__Bacteroidaceae;g__Phocaeicola;s__Phocaeicola vulgatus	N/A	4709804	25	238961	o__Bacteroidales	92.98	2.01	100	82.93
bin.33	metagenome	d__Bacteria;p__Firmicutes_A;c__Clostridia;o__Lachnospirales;f__Lachnospiraceae;g__Choladocola;s__Choladocola sp009774145	N/A	4373747	44	179450	o__Clostridiales	75.42	5.06	0	50.12
bin.34	metagenome	d__Bacteria;p__Firmicutes_A;c__Clostridia;o__Christensenellales;f__UBA3700;g__RACS-045;s__RACS-045 sp910579785	N/A	2132274	1	2132274	o__Clostridiales	94.85	0.22	0	93.75
bin.35	metagenome	d__Bacteria;p__Proteobacteria;c__Alphaproteobacteria;o__RF32;f__CAG-239;g__Scatocola;s__Scatocola sp910577205	N/A	1699007	19	185187	k__Bacteria	84.23	1.08	100	78.83
bin.36	metagenome	d__Bacteria;p__Bacteroidota;c__Bacteroidia;o__Bacteroidales;f__UBA932;g__Cryptobacteroides;s__Cryptobacteroides sp009774765	N/A	2484592	17	292894	p__Bacteroidetes	90.89	0.81	60	86.84
bin.37	metagenome	d__Bacteria;p__Firmicutes_A;c__Clostridia;o__Lachnospirales;f__Lachnospiraceae;g__14-2;s__	Genome not assigned to closest species as it falls outside its pre-defined ANI radius	4177129	23	314620	f__Lachnospiraceae	91.18	6.33	50	59.53
bin.38	metagenome	d__Bacteria;p__Firmicutes_A;c__Clostridia;o__Oscillospirales;f__Ruminococcaceae;g__Angelakisella;s__Angelakisella sp013316495	N/A	2628359	24	278489	o__Clostridiales	94.3	5.5	23.53	66.8
bin.39	metagenome	d__Bacteria;p__Firmicutes_A;c__Clostridia;o__Peptostreptococcales;f__Anaerovoracaceae;g__;s__	N/A	2565706	33	99662	o__Clostridiales	79.86	1.42	0	72.76
bin.4	metagenome	d__Bacteria;p__Firmicutes_A;c__Clostridia;o__Lachnospirales;f__Lachnospiraceae;g__1XD42-69;s__1XD42-69 sp011959925	N/A	3019729	22	222741	f__Lachnospiraceae	82.37	2.32	50	70.77
bin.40	metagenome	d__Bacteria;p__Firmicutes_B;c__Dehalobacteriia;o__UBA4068;f__UBA5755;g__Avidehalobacter;s__	N/A	2080925	12	169679	c__Clostridia	76.51	0.34	0	74.81
bin.41	metagenome	d__Bacteria;p__Firmicutes_A;c__Clostridia;o__Oscillospirales;f__Oscillospiraceae;g__Dysosmobacter;s__Dysosmobacter sp910589315	N/A	2866196	18	213264	o__Clostridiales	87.73	5.29	72.22	61.28
bin.42	metagenome	d__Bacteria;p__Firmicutes_A;c__Clostridia;o__Oscillospirales;f__Butyricicoccaceae;g__Pseudobutyricicoccus;s__Pseudobutyricicoccus sp910585875	N/A	2815156	6	681814	o__Clostridiales	96.64	0	0	96.64
bin.43	metagenome	d__Bacteria;p__Firmicutes_A;c__Clostridia;o__Christensenellales;f__Borkfalkiaceae;g__Gallimonas;s__Gallimonas sp910578065	N/A	1998861	16	245762	c__Clostridia	93.87	0.03	0	93.72
bin.44	metagenome	d__Bacteria;p__Bacteroidota;c__Bacteroidia;o__Bacteroidales;f__Muribaculaceae;g__Duncaniella;s__Duncaniella sp910587515	N/A	2598560	3	1793025	o__Bacteroidales	99.06	0	0	99.06
bin.45	metagenome	d__Bacteria;p__Firmicutes_A;c__Clostridia;o__Lachnospirales;f__Lachnospiraceae;g__Eubacterium_J;s__Eubacterium_J sp910574915	N/A	4332721	11	557393	f__Lachnospiraceae	76.62	2.11	0	66.07
bin.46	metagenome	d__Bacteria;p__Bacteroidota;c__Bacteroidia;o__Bacteroidales;f__Muribaculaceae;g__CAG-485;s__CAG-485 sp003979075	N/A	1926834	3	789154	o__Bacteroidales	85.72	0.75	50	81.97
bin.47	metagenome	d__Bacteria;p__Firmicutes_A;c__Clostridia;o__Lachnospirales;f__Lachnospiraceae;g__Clostridium_Q;s__Clostridium_Q sp910575795	N/A	3232402	27	157783	k__Bacteria	70.18	1.75	100	61.43
bin.48	metagenome	d__Bacteria;p__Bacteroidota;c__Bacteroidia;o__Bacteroidales;f__Rikenellaceae;g__Avirikenella;s__Avirikenella sp910588925	N/A	2238016	1	2238016	p__Bacteroidetes	98.56	0	0	98.56
bin.49	metagenome	d__Bacteria;p__Bacteroidota;c__Bacteroidia;o__Bacteroidales;f__Rikenellaceae;g__Alistipes;s__Alistipes sp002428825	N/A	1809802	3	1068361	p__Bacteroidetes	92.64	1.92	0	83.04
bin.5	metagenome	d__Bacteria;p__Firmicutes_A;c__Clostridia;o__Christensenellales;f__CAG-552;g__MGBC100320;s__MGBC100320 sp910588305	N/A	2136239	7	388799	o__Clostridiales	90.89	5.24	27.27	64.69
bin.50	metagenome	d__Bacteria;p__Desulfobacterota_I;c__Desulfovibrionia;o__Desulfovibrionales;f__Desulfovibrionaceae;g__Desulfovibrio;s__Desulfovibrio sp910575755	N/A	2735439	7	592141	c__Deltaproteobacteria	98.82	0.02	0	98.72
bin.51	metagenome	d__Bacteria;p__Firmicutes_A;c__Clostridia;o__Lachnospirales;f__Lachnospiraceae;g__RGIG4057;s__RGIG4057 sp910577675	N/A	4564320	7	774430	o__Clostridiales	98.88	3.02	33.33	83.78
bin.52	metagenome	d__Bacteria;p__Proteobacteria;c__Alphaproteobacteria;o__Rs-D84;f__Rs-D84;g__Enterousia;s__Enterousia sp013316395	N/A	966196	1	966196	k__Bacteria	86.81	0	0	86.81
bin.53	metagenome	d__Bacteria;p__Firmicutes_A;c__Clostridia;o__Lachnospirales;f__Lachnospiraceae;g__UBA3282;s__UBA3282 sp009774655	N/A	5655771	6	1079128	f__Lachnospiraceae	98.28	1.15	0	92.53
bin.54	metagenome	d__Bacteria;p__Firmicutes_A;c__Clostridia;o__Oscillospirales;f__Oscillospiraceae;g__Enterenecus;s__Enterenecus sp910587285	N/A	2849524	5	919512	o__Clostridiales	87.25	0	0	87.25
bin.55	metagenome	d__Bacteria;p__Bacteroidota;c__Bacteroidia;o__Bacteroidales;f__Muribaculaceae;g__CAG-873;s__CAG-873 sp910586455	N/A	2317312	20	139845	o__Bacteroidales	92.63	0.75	0	88.88
bin.56	metagenome	d__Bacteria;p__Deferribacterota;c__Deferribacteres;o__Deferribacterales;f__Mucispirillaceae;g__Mucispirillum;s__Mucispirillum schaedleri	N/A	2457005	7	1699974	k__Bacteria	95.69	2.59	0	82.74
bin.57	metagenome	d__Bacteria;p__Firmicutes_A;c__Clostridia;o__Lachnospirales;f__Lachnospiraceae;g__14-2;s__14-2 sp009774455	N/A	4618261	7	801134	f__Lachnospiraceae	99.43	0.86	0	95.13
bin.58	metagenome	d__Bacteria;p__Bacteroidota;c__Bacteroidia;o__Bacteroidales;f__Muribaculaceae;g__UBA3263;s__UBA3263 sp001689615	N/A	2576832	2	2141072	o__Bacteroidales	98.68	0.5	0	96.18
bin.59	metagenome	d__Bacteria;p__Firmicutes_A;c__Clostridia;o__Lachnospirales;f__Lachnospiraceae;g__Copromonas;s__Copromonas sp009917545	N/A	2941094	38	149950	o__Clostridiales	72.7	0.95	0	67.95
bin.6	metagenome	d__Bacteria;p__Firmicutes_A;c__Clostridia;o__Oscillospirales;f__Oscillospiraceae;g__Evtepia;s__Evtepia sp910584805	N/A	2548233	19	242857	o__Clostridiales	95.3	0.67	0	91.95
bin.60	metagenome	d__Bacteria;p__Firmicutes_A;c__Clostridia;o__Lachnospirales;f__Lachnospiraceae;g__Ventrimonas;s__Ventrimonas sp910577765	N/A	4145815	30	199397	o__Clostridiales	75.03	0	0	75.03
bin.61	metagenome	d__Bacteria;p__Firmicutes_A;c__Clostridia;o__Christensenellales;f__Borkfalkiaceae;g__Coproplasma;s__Coproplasma sp910583545	N/A	1834690	4	546284	c__Clostridia	88.71	8.49	7.69	46.26
bin.62	metagenome	d__Bacteria;p__Firmicutes_A;c__Clostridia;o__Lachnospirales;f__Lachnospiraceae;g__UBA3282;s__UBA3282 sp910579395	N/A	3286573	24	610736	f__Lachnospiraceae	72.99	0.77	0	69.14
bin.63	metagenome	d__Bacteria;p__Firmicutes_A;c__Clostridia;o__Lachnospirales;f__Lachnospiraceae;g__Kineothrix;s__Kineothrix sp910588855	N/A	4684171	5	1188498	f__Lachnospiraceae	98.75	5.2	0	72.75
bin.64	metagenome	d__Bacteria;p__Bacteroidota;c__Bacteroidia;o__Bacteroidales;f__Rikenellaceae;g__Alistipes;s__Alistipes sp009774895	N/A	1975029	1	1975029	p__Bacteroidetes	98.3	0.48	0	95.9
bin.65	metagenome	d__Bacteria;p__Bacteroidota;c__Bacteroidia;o__Bacteroidales;f__Muribaculaceae;g__CAG-873;s__CAG-873 sp011959565	N/A	2944770	11	356837	o__Bacteroidales	96.01	1.19	0	90.06
bin.66	metagenome	d__Bacteria;p__Bacteroidota;c__Bacteroidia;o__Bacteroidales;f__Marinifilaceae;g__Odoribacter;s__Odoribacter sp009935865	N/A	2027399	5	593641	k__Bacteria	80.11	0	0	80.11
bin.67	metagenome	d__Bacteria;p__Bacteroidota;c__Bacteroidia;o__Bacteroidales;f__Tannerellaceae;g__Parabacteroides;s__Parabacteroides sp910577325	N/A	4138479	5	2136501	o__Bacteroidales	98.08	0.58	0	95.18
bin.68	metagenome	d__Bacteria;p__Bacteroidota;c__Bacteroidia;o__Bacteroidales;f__UBA932;g__Cryptobacteroides;s__Cryptobacteroides sp910585445	N/A	2936747	7	1878790	p__Bacteroidetes	96.9	0.48	0	94.5
bin.69	metagenome	d__Bacteria;p__Bacteroidota;c__Bacteroidia;o__Bacteroidales;f__Bacteroidaceae;g__Bacteroides;s__Bacteroides sp910578895	N/A	3617960	12	524332	o__Bacteroidales	94.7	0.19	0	93.75
bin.70	metagenome	d__Bacteria;p__Bacteroidota;c__Bacteroidia;o__Bacteroidales;f__Rikenellaceae;g__Alistipes;s__Alistipes sp002362235	N/A	2192509	1	2192509	p__Bacteroidetes	98.56	0.16	0	97.76
bin.71	metagenome	d__Bacteria;p__Firmicutes_A;c__Clostridia;o__Lachnospirales;f__Lachnospiraceae;g__Sporofaciens;s__Sporofaciens musculi or Dorea sp. 5-2	N/A	4418149	16	313363	k__Bacteria	96.49	2.71	100	82.94
bin.72	metagenome	d__Bacteria;p__Firmicutes_A;c__Clostridia;o__Lachnospirales;f__Lachnospiraceae;g__14-2;s__14-2 sp910576385	N/A	3027051	17	248627	f__Lachnospiraceae	75.29	2.2	87.5	64.29
bin.73	metagenome	d__Bacteria;p__Firmicutes_A;c__Clostridia;o__Lachnospirales;f__Lachnospiraceae;g__COE1;s__COE1 sp910586585	N/A	5711613	4	2965751	f__Lachnospiraceae	97.59	5.75	0	68.84
bin.8	metagenome	d__Bacteria;p__Firmicutes_A;c__Clostridia;o__Lachnospirales;f__Anaerotignaceae;g__Anaerotignum;s__Anaerotignum sp910576545	N/A	2785171	14	362959	o__Clostridiales	84.56	3.36	70	67.76
bin.9	metagenome	d__Bacteria;p__Firmicutes_A;c__Clostridia;o__Lachnospirales;f__Lachnospiraceae;g__MD308;s__MD308 sp000403475	N/A	4288983	17	522283	f__Lachnospiraceae	94.74	1.56	20	86.94
D_freteri-contigs	isolate	d__Bacteria;p__Bacteroidota;c__Bacteroidia;o__Bacteroidales;f__Muribaculaceae;g__Duncaniella;s__Duncaniella freteri	N/A	3375417	570	93211	o__Bacteroidales	99.06	0.75	0	95.31
E_gallinarum-contigs	isolate	d__Bacteria;p__Firmicutes;c__Bacilli;o__Lactobacillales;f__Enterococcaceae;g__Enterococcus_D;s__Enterococcus_D casseliflavus	N/A	3436792	621	261747	o__Lactobacillales	99.25	0.94	33.33	94.55
F12-assembly	isolate	d__Bacteria;p__Bacteroidota;c__Bacteroidia;o__Bacteroidales;f__Bacteroidaceae;g__Bacteroides;s__Bacteroides caecimuris	N/A	5401679	1	5401679	o__Bacteroidales	99.26	0.46	0	96.96
F2-assembly	isolate	d__Bacteria;p__Bacteroidota;c__Bacteroidia;o__Bacteroidales;f__Bacteroidaceae;g__Bacteroides;s__Bacteroides sp900765785	N/A	5311092	2	5305759	o__Bacteroidales	98.88	0	0	98.88
F3-unicycler-assembly	isolate	d__Bacteria;p__Bacteroidota;c__Bacteroidia;o__Bacteroidales;f__Bacteroidaceae;g__Bacteroides;s__Bacteroides thetaiotaomicron	N/A	6162479	2	6157146	o__Bacteroidales	99.26	0.19	0	98.31
F5-assembly	isolate	d__Bacteria;p__Bacteroidota;c__Bacteroidia;o__Bacteroidales;f__Bacteroidaceae;g__Bacteroides;s__Bacteroides caecimuris	N/A	4927268	1	4927268	o__Bacteroidales	99.26	0.46	0	96.96
Lj-assembly	isolate	d__Bacteria;p__Firmicutes;c__Bacilli;o__Lactobacillales;f__Lactobacillaceae;g__Lactobacillus;s__Lactobacillus sp910589175	N/A	2126123	2	2097948	g__Lactobacillus	99.22	0.78	100	95.32
Lm-assembly	isolate	d__Bacteria;p__Firmicutes;c__Bacilli;o__Lactobacillales;f__Lactobacillaceae;g__Ligilactobacillus;s__Ligilactobacillus murinus	N/A	2588174	3	2569862	o__Lactobacillales	99.48	0	0	99.48
Lr-assembly	isolate	d__Bacteria;p__Firmicutes;c__Bacilli;o__Lactobacillales;f__Lactobacillaceae;g__Limosilactobacillus;s__Limosilactobacillus reuteri_D	N/A	2335945	1	2335945	o__Lactobacillales	99.46	0	0	99.46
M_gordoncarteri-contigs	isolate	d__Bacteria;p__Bacteroidota;c__Bacteroidia;o__Bacteroidales;f__Muribaculaceae;g__Muribaculum;s__Muribaculum sp002473395	N/A	2770150	512	183064	o__Bacteroidales	99.06	0.57	25	96.21
M_intestinale-contigs	isolate	d__Bacteria;p__Bacteroidota;c__Bacteroidia;o__Bacteroidales;f__Muribaculaceae;g__Muribaculum;s__Muribaculum intestinale	N/A	3524061	453	98817	o__Bacteroidales	99.06	0.25	50	97.81
S_musculi-contigs	isolate	d__Bacteria;p__Firmicutes_A;c__Clostridia;o__Lachnospirales;f__Lachnospiraceae;g__Sporofaciens;s__Sporofaciens sp910587575	N/A	5157362	931	187323	f__Lachnospiraceae	95.32	1.17	0	89.47
					Avg N50 from MAGs	946283
