## Supplemental Table 3 for "The type VI secretion system governs strain maintenance in a wild mammalian gut microbiome"

### Sheet: Sheet1
Supplemental Table 3. Comparison of the T6SS sturctural genes (tssC to tagB (BA_01679 to BA_01691)) in B. acidifaciens WildR to GA1 T6SSs in Bacteroides spp. isolated from humans
	GA1 originally identified in PMID: 24939888
Organism	Accession	% Identical Sites	Hit end	Hit start	Max Sequence Length	Query coverage	Query start	Query end
Bacteroides finegoldii CL09T03C10	JH951901.1	0.833	1776929	1762234	14696	0.9999	1	14693
Parabacteroides sp. D25	JH976503.1	0.833	8049	22746	14698	0.9999	1	14693
Bacteroides uniformis CL03T00C23	JH724260.1	0.832	4255871	4270566	14696	0.9999	1	14693
Bacteroides sp. 2_1_16	GG705209.1	0.831	1310842	1325539	14698	0.9999	2	14694
Bacteroides fragilis str. 3783N2-1	JGCT01000366.1	0.831	5423	20119	14697	0.9999	2	14693
Phocaeicola dorei CL02T12C06	NZ_JH724134.1	0.831	972975	987669	14695	0.9999	2	14693
Bacteroides fragilis YCH46	AP006841.1	0.831	3253088	3238392	14697	0.9999	2	14693
