## Supplemental Table 4 for "The type VI secretion system governs strain maintenance in a wild mammalian gut microbiome"

### Sheet: Sheet1
Supplemental Table 4. B. acidifaciens and B. caecimuris methylated motifs identified by PacBio sequencing
Species	Motif/Partner Motif	Modified position	Modification type	# of motifs in genome	% of motifs detected
B. acidifaciens	GGANNNNNTGG/CCANNNNNTCC	3	m6A	3322	99.9
	GATATC	4	m6A	2848	96.8
	CAYCNNNNGRTH	2	m6A	1502	100
	CAAYNNNNGCT	3	m6A	1264	100
	GCAYNNNNNNCTG/CAGNNNNNNRTGC	3 2	m6A	1146	99.9
	CTGCAG	5	m6A	930	100
	CGANNNNNNRTAC/GTAYNNNNNNTCG	3	m6A	947	99.7
	AGCNNNNATTG	1	m6A	754	100
B. caecimuris F12	GAYNNNNNNRTCG	2	m6A	2238	99.4
	CGAYNNNNNNRTCH	3	m6A	1646	99.5
	AGCNNNNRTTG/CAAYNNNNGCT	1 3	m6A	1282	99.7
	CAAYNNNNNRTTC/GAAYNNNNNRTTG	3	m6A	1261	99.6
