## Supplemental Table 5 for "The type VI secretion system governs strain maintenance in a wild mammalian gut microbiome"

### Sheet: Strains
Supplemental Table 5. Strains, plasmids and primers used in this study.
Bacterial strains	Genotype	Purpose	Source
WildR isolates
Phocaeicola vulgatus	wild-type, WildR isolate	Isolate from WildR gut microbiome used for genome sequencing, to test T6SS target specificity, to test effect of ICE-T6SS acquisition in a new strain	This study
Bacteroides caecimuris F5	wild-type, WildR isolate	Isolate from WildR gut microbiome used for genome sequencing, to test T6SS target specificity	This study
Bacteroides uniformis	wild-type, WildR isolate	Isolate from WildR gut microbiome used for genome sequencing, to test T6SS target specificity	This study
Bacteroides thetaiotaomicron	wild-type, WildR isolate	Isolate from WildR gut microbiome used for genome sequencing, to test T6SS target specificity	This study
Bacteroides acidifaciens	wild-type, WildR isolate	Isolate from WildR gut microbiome used for genome sequencing, to test T6SS activity, parent strain for mutant construction	This study
Bacteroides caecimuris F12	wild-type, WildR isolate	Isolate from WildR gut microbiome used for genome sequencing, to test T6SS activity	This study
Bacteroides sp910578895	wild-type, WildR isolate	Isolate from WildR gut microbiome used for genome sequencing, to test T6SS target specificity	This study
Sporofaciens musculi	wild-type, WildR isolate	Isolate from WildR gut microbiome used for genome sequencing, to test T6SS target specificity	This study
Enterococcus gallinarum	wild-type, WildR isolate	Isolate from WildR gut microbiome used for genome sequencing, to test T6SS target specificity	This study
Ligilactobacillus murinus	wild-type, WildR isolate	Isolate from WildR gut microbiome used for genome sequencing, to test T6SS target specificity	This study
Limosilactobacillus reuteri	wild-type, WildR isolate	Isolate from WildR gut microbiome used for genome sequencing, to test T6SS target specificity	This study
Lactobacillus johnsonii	wild-type, WildR isolate	Isolate from WildR gut microbiome used for genome sequencing, to test T6SS target specificity	This study
Escherichia fergusonii/Shigella boydii	wild-type, WildR isolate	Isolate from WildR gut microbiome used for genome sequencing, to test T6SS target specificity	This study
Duncaiella freteri	wild-type, WildR isolate	Isolate from WildR gut microbiome used for genome sequencing, to test T6SS target specificity	This study
Muribaculum gordoncarteri	wild-type, WildR isolate	Isolate from WildR gut microbiome used for genome sequencing, to test T6SS target specificity	This study
Muribaculum intestinale	wild-type, WildR isolate	Isolate from WildR gut microbiome used for genome sequencing, to test T6SS target specificity	This study
Parabacteroides distasonis	wild-type, WildR isolate	Isolate from WildR gut microbiome used for genome sequencing, to test T6SS target specificity	This study
Escherichia coli strains
E. coli EC100D pir+	F- mcrA Δ(mrr-hsdRMS-mcrBC) φ80dlacZΔM15 ΔlacX74 recA1 endA1 araD139 Δ(ara, leu)7697 galU galK λ- rpsL (StrR) nupG pir+ (DHRF)	plasmid maintenance	PMID: 8125283
E. coli S17-1 l pir	recA pro hsdR RP4-2-Tc::Mu-Km::Tn7 λ-pir	bacterial conjugation into Bacteroides sp.	PMID: 6340113
E. coli S17-1 l pir + RK231	E. coli S17 lambda pir with RK231 plasmid, KanR	helper plasmid for improving Bacteroides mating efficiency	PMID: 1615064
Modified WildR isolates
Bacteroides acidifaciens ∆tssC	∆BA_01679	inactivate the T6SS by deletion of tssC sheath protein	This study
Bacteroides acidifaciens ErmR	att1::pNBU2-ermG	introduction of ermG gene to monitor strain abundance in in vitro or in vivo assays	This study
Bacteroides acidifaciens ∆tssC ErmR	∆BA_01679, att1::pNBU2-ermG	introduction of ermG gene in T6 inactive background to monitor strain abundance in in vitro and in vivo assays	This study
Bacteroides acidifaciens ∆baei1 ErmR	∆BA_01695, ∆BA_01696, att::pNBU2-ermG	test sensitivity of strain lacking putative T6 effector-immunity pair #1. pNBU2-ermG marker included to enumerate CFU	This study
Bacteroides acidifaciens ∆baei2 ErmR	∆BA_01704, ∆BA_01705, att::pNBU2-ermG	test sensitivity of strain lacking putative T6 effector-immunity pair #2. pNBU2-ermG marker included to enumerate CFU	This study
Bacteroides acidifaciens ∆baei1 ∆baei2 ErmR	∆BA_01695, ∆BA_01696, ∆BA_01704, ∆BA_01705, att::pNBU2-ermG	test sensitivity of strain lacking both putative T6 effector-immunity pairs. pNBU2-ermG marker included to enumerate CFU	This study
Bacteroides acidifaciens ∆tssN	∆BA_01685	inactivate T6SS with deletion of tssN structural gene	This study
Bacteroides acidifaciens ∆clpV	∆BA_01683	inactivate T6SS with deletion of essential T6 ATPase, clpV	This study
Bacteroides acidifaciens ∆clpV ErmR	∆BA_01683, att::pNBU2-ermG	inacivated T6SS with deletion of clpV and introduction of empty pNBU2-erm integrative plasmid as vector control for clpV complement	This study
Bacteroides acidifaciens ∆clpV + clpV ErmR	∆BA_01683, att::pNBU2-ermG-P5E4-clpV	complement clpV deletion by heterologous expression of clpV from pNBU2 integrative plasmid with P5E4 promoter	This study
Bacteroides acidifaciens CmR(ICE)	P1-GH023-CAT-term_intergenic(BA_01751/BA_01752)	introduction of CmR at neutral site (between BA_01751 and BA_01752) on the 115 kb GA1 ICE to monitor ICE transfer and strain enumeration in vitro	This study
Bacteroides acidifaciens ∆tssC CmR(ICE)	∆BA_01679, P1-GH023-CAT-term_intergenic(BA_01751/BA_01752)	introduction of CmR at neutral site (between BA_01751 and BA_01752) on the 115 kb GA1 ICE with ∆tssC to monitor ICE transfer and strain enumeration in vitro	This study
Bacteroides acidifaciens ∆baei1 ∆baei2 CmR(ICE)	∆BA_01695, ∆BA_01696, ∆BA_01704, ∆BA_01705, P1-GH023-CAT-term_intergenic(BA_01751/BA_01752)	introduction of CmR at neutral site (between BA_01751 and BA_01752) on the 115 kb GA1 ICE with ∆baei1 ∆baei2 to monitor ICE transfer in vitro	This study
Bacteroides caecimuris F5 ErmR	att::pNBU2-ermG	introduction of ermG gene to monitor strain abundance in in vitro competitions	This study
Bacteroides uniformis ErmR	att::pNBU2-ermG	introduction of ermG gene to monitor strain abundance in in vitro competitions	This study
Bacteroides thetaiotaomicron ErmR	att::pNBU2-ermG	introduction of ermG gene to monitor strain abundance in in vitro competitions	This study
Bacteroides caecimuris F12 ErmR	att::pNBU2-ermG	introduction of ermG gene to monitor strain abundance in in vitro competitions	This study
Parabacteroides distasonis ErmR	att::pNBU2-ermG	introduction of ermG gene to monitor strain abundance in in vitro competitions	This study
Phocaeicola vulgatus ErmR	att2::pNBU2-ermG	introduction of ermG gene to monitor strain abundance in in vitro or in vivo assays, recipient strain for ICE transfer	This study
Phocaeicola vulgatus ErmR + ICE CmR	ICE -intergenic(BVU_00253/BVU_00254), ICE genotype[CmR], att2::pNBU2-ermG	transfer of CmR-containing GA1 ICE (and T6SS activity) to P. vulgatus	This study
Phocaeicola vulgatus ErmR + ICE ∆tssC CmR (clone 1)	BVU_02520::ICE, ICE genotype[∆BA_01679, CmR], att2::pNBU2-ermG	transfer of CmR-containing ∆tssC GA1 ICE (inactivated T6SS) to P. vulgatus	This study
Phocaeicola vulgatus ErmR + ICE ∆baei1 ∆baei2 CmR	ICE-intergnic(BVU_02479/BVU_02480), ICE genotype[∆BA_01695, ∆BA_01696, ∆BA_01704, ∆BA_01705,CmR], att2::pNBU2-ermG	transfer of CmR-containing ∆baei1 ∆baei2 GA1 ICE (lacking T6SS effector-immunity pairs) to P. vulgatus	This study

### Sheet: Plasmids
Supplemental Table 5. Strains, plasmids and primers used in this study.
Plasmids	Purpose	Source
pSIE1	Suicide vector, allelic exchange in Bacteroides, ErmR, AmpR	PMID: 31712278
pSIE1::∆Ba-tssC	deletion construct carrying 1 kb flanking regions of BA_01679 (tssC), ErmR, AmpR	This study
pLGB13	Suicide vector, allelic exchange in Bacteroides, ErmR, AmpR	PMID: 31409684
pLGB13-RMsilent	suicide vector with 8 point mutations to remove B. acidifaciens specific methylated motifs and facilitate plasmid transfer	This study
pLGB13-RMsilent::∆Ba-bae1-bai1	deletion construct carrying ~1 kb flanking regions of BA_01695 and BA_01696 (effector-immunity pair #1), ErmR, AmpR	This study
pLGB13-RMsilent::∆Ba-bae2-bai2	deletion construct carrying ~1 kb flanking regions of BA_01704 and BA_01705 (effector-immunity pair #2), ErmR, AmpR	This study
pLGB13-RMsilent::∆Ba-tssN	deletion construct carrying ~1 kb flanking regions of BA_01685 (tssN), ErmR, AmpR	This study
pLGB13-RMsilent::∆Ba-clpV	deletion construct carrying ~1 kb flanking regions of BA_01683 (clpV), ErmR, AmpR	This study
pLGB13-RMsilent::Ba-ICE-P1-GH023-CAT-term	insertion construct carrying ~1 kb flanking regions to integrate P1 promoter, GH023 RBS, CAT gene, and terminator between BA_01751 and BA_01752 (on the ICE), ErmR, AmpR, CmR	This study
pNBU2-ermG	integrates into single NBU2 attB site in Bacteroides genomes, ErmR, AmpR	PMID: 18611383
pNBU2-ermG-us1311	derivative of pNBU2-ermG containing constiutive promoter (us1311) to drive expression of inserted gene, ErmR, AmpR	PMID: 26918244
pNBU2-ermG-us1311::tssC	pNBU2 integrative vector containing constitutive promoter (us1311) to drive expression of tssC (BA_01679) from B. acid, ErmR, AmpR	This study
pNBU2-ermG-us1311::tssC_singleRMsilent	derivative of pNBU2-ermG-us1311::tssC with a two bp mutation in the plasmid to remove a single methylated site (GATATC). Other methylated motifs still exist in the plasmid. ErmR, AmpR	This study
pNBU2-ermG::P5E4	integrates into single NBU2 attB site in Bacteroides genomes, contains constiutive promoter and RBS site (P5E4), ErmR, AmpR	PMID: 28431251
pNBU2-ermG-RMsilent::P5E4	integrative vector with 4 point mutations to remove B. acidifaciens specific methylated motifs and facilitate plasmid transfer, ErmR, AmpR	This study
pNBU2-ermG-RMsilent::P5E4-clpV	integration plasmid construct to express clpV from P5E4 promoter sequence, ErmR, AmpR	This study

### Sheet: Primers
Supplemental Table 5. Strains, plasmids and primers used in this study.
Primers and gene blocks	Sequence (5'-3')	Purpose	Corresponding recombinant plasmid	Source
Isolate screening
gyrB-UP-1	GAAGTCATCATGACCGTTCTGCAYGCNGGNGGNAARTTYGA	for initial identifical of Bacteroides sp isolated from the WildR	N/A	PMID: 21948050
gyrB_UP-2r	AGCAGGGTACGGATGTGCGAGCCRTCNACRTCNGCRTCNGTCAT	for initial identifical of Bacteroides sp isolated from the WildR	N/A	PMID: 21948050
gyrB-UP-1S	GAAGTCATCATGACCGTTCTGCA	for initial identifical of Bacteroides sp isolated from the WildR	N/A	PMID: 21948050
8F	AGAGTTTGATCCTGGCTCAG	for strain identification by amplifying entire 16S rRNA gene and sequencing	N/A	PMID: 16672469
1391R	GACGGGCGGTGWGTRCA	for strain identification by amplifying entire 16S rRNA gene and sequencing	N/A	PMID: 17416689
Sequencing
16S_v3v4_fwd_Illumina	TCGTCGGCAGCGTCAGATGTGTATAAGAGACAGCCTACGGGNGGCWGCAG	for sequencing V3V4 region of 16S rRNA for bacterial identification in the WildR community	N/A	PMID: 22933715
16S_v3v4_rev_Illumina	GTCTCGTGGGCTCGGAGATGTGTATAAGAGACAGGACTACHVGGGTATCTAATCC	for sequencing V3V4 region of 16S rRNA for bacterial identification in the WildR community	N/A	PMID: 22933715
IDT for Illumina DNA/RNA UD Indexes	varies	for multiplexing sequencing of the 16S rRNA V3V4 region for bacterial identification in the WildR community	N/A	Illumina #20027213
ICE-3p_1a	GGAAATGCACTCCCCAAGACAAGTAAATGA	for generating sequencing libraries of ICE-genome junctions from the 3' end of the GA1 T6SS ICE	N/A	This study
ICE-3p_2	AATGATACGGCGACCACCGAGATCTACACCATTTTATAATATACTGATTATAAGTGCATTGCGGTGATATTTTTATGACAGTTTTG	for generating sequencing libraries of ICE-genome junctions from the 3' end of the GA1 T6SS ICE	N/A	This study
ICE-3p_seq	AAGTGCATTGCGGTGATATTTTTATGACAGTTTTG	for sequencing ICE-genome junctions from the 3' end of the GA1 T6SS ICE	N/A	This study
ICE-5p_1b	CTGAAAACAACGGAAAGAAACAACAACCAC	for generating sequencing libraries of ICE-genome junctions from the 5' end of the GA1 T6SS ICE	N/A	This study
ICE-5p_2*	AATGATACGGCGACCACCGAGATCTACACGTTTGTTTATATTTTCCTGTATCTTGTTTTCATTTTACACACATCTATAAG	for generating sequencing libraries of ICE-genome junctions from the 5' end of the GA1 T6SS ICE	N/A	This study
ICE-5p_SEQ	TCCTGTATCTTGTTTTCATTTTACACACATCTATAAG	for sequencing ICE-genome junctions from the 5' end of the GA1 T6SS ICE	N/A	This study
olj376_1	GTGACTGGAGTTCAGACGTGTGCTCTTCCGATCTGGGGGGGGGGGGGGGG	for generating sequencing libraries of ICE-genome junctions. Primer amplifies from the polyC-tail added to sheared gDNA in conjuction with either ICE-3p_1a or ICE-5p_1b	N/A	PMID: 30798550
TdT_i8_U7001	CAAGCAGAAGACGGCATACGAGATCGCTCAGTTCGTGACTGGAGTTCAGACGTGTGCTCTTCCGATCT	indexing primer #1 for generating sequencing libraries of ICE-genome junctions. Index sequence modified to contain 10 bases compared to primers described in original publication. Use with ICE-3p_2	N/A	PMID: 30798550
TdT_i8_U7002	CAAGCAGAAGACGGCATACGAGATTATCTGACCTGTGACTGGAGTTCAGACGTGTGCTCTTCCGATCT	indexing primer #1 for generating sequencing libraries of ICE-genome junctions. Index sequence modified to contain 10 bases compared to primers described in original publication. Use with ICE-3p_2	N/A	PMID: 30798550
TdT_i8_U7003	CAAGCAGAAGACGGCATACGAGATATATGAGACGGTGACTGGAGTTCAGACGTGTGCTCTTCCGATCT	indexing primer #1 for generating sequencing libraries of ICE-genome junctions. Index sequence modified to contain 10 bases compared to primers described in original publication. Use with ICE-3p_2	N/A	PMID: 30798550
TdT_i8_U7004	CAAGCAGAAGACGGCATACGAGATCTTATGGAATGTGACTGGAGTTCAGACGTGTGCTCTTCCGATCT	indexing primer #1 for generating sequencing libraries of ICE-genome junctions. Index sequence modified to contain 10 bases compared to primers described in original publication. Use with ICE-3p_2	N/A	PMID: 30798550
TdT_i8_U7011	CAAGCAGAAGACGGCATACGAGATGAACATACGGGTGACTGGAGTTCAGACGTGTGCTCTTCCGATCT	indexing primer #5 for generating sequencing libraries of ICE-genome junctions. Index sequence modified to contain 10 bases compared to primers described in original publication. Use with ICE-5p_2	N/A	PMID: 30798550
TdT_i8_U7012	CAAGCAGAAGACGGCATACGAGATCCTATGACTCGTGACTGGAGTTCAGACGTGTGCTCTTCCGATCT	indexing primer #5 for generating sequencing libraries of ICE-genome junctions. Index sequence modified to contain 10 bases compared to primers described in original publication. Use with ICE-5p_2	N/A	PMID: 30798550
TdT_i8_U7013	CAAGCAGAAGACGGCATACGAGATTAATGGCAAGGTGACTGGAGTTCAGACGTGTGCTCTTCCGATCT	indexing primer #5 for generating sequencing libraries of ICE-genome junctions. Index sequence modified to contain 10 bases compared to primers described in original publication. Use with ICE-5p_2	N/A	PMID: 30798550
TdT_i8_U7014	CAAGCAGAAGACGGCATACGAGATGTGCCGCTTCGTGACTGGAGTTCAGACGTGTGCTCTTCCGATCT	indexing primer #5 for generating sequencing libraries of ICE-genome junctions. Index sequence modified to contain 10 bases compared to primers described in original publication. Use with ICE-5p_2	N/A	PMID: 30798550
Read1_Seq	ACACTCTTTCCCTACACGACGCTCTTCCGATCT	sequencing primer to amplify PhiX reads from ICE-seq sample run	N/A	PMID: 30798550
qPCR
PVirpA-qPCR-F	CATGGTGGGAAAAGAGTGAAGC	to quantify P. vulgatus wildR isolate by qPCR	N/A	This study
PVirpA-qPCR-R	CTGTAATCCGTCCAAGTCCAAAG	to quantify P. vulgatus wildR isolate by qPCR	N/A	This study
BCF5DessicResist-qPCR-F	CTAACGGAGGTATATCAGTAGGCC	to quantify B. caecimuris F5 wildR isolate by qPCR	N/A	This study
BCF5DessicResist-qPCR-R	TTTCCCTTGCCCAGATTAGGAG	to quantify B. caecimuris F5 wildR isolate by qPCR	N/A	This study
BApehX-qPCR-F	CTTCGTGACCCTGTATTTTGGAAC	to quantify B. acidifaciens wildR isolate by qPCR in in vitro competitions	N/A	This study
BApehX-qPCR-R	AATTCCGTCCGTATTAGTCCAGTC	to quantify B. acidifaciens wildR isolate by qPCR in in vitro competitions	N/A	This study
BUamyX-qPCR-F	ATCTACGTGACTTTACCGCCTC	to quantify B. uniformis wildR isolate by qPCR	N/A	This study
BUamyX-qPCR-R	TATACCCCCAACTGTCGTTTCC	to quantify B. uniformis wildR isolate by qPCR	N/A	This study
BTphoA-qPCR-F	TATGGAGTAGACTTGGTGCTTCAG	to quantify B. thetaiotaomicron wildR isolate by qPCR	N/A	This study
BTphoA-qPCR-R	GAAAGACAAACGGTAACTCTTCGG	to quantify B. thetaiotaomicron wildR isolate by qPCR	N/A	This study
PBDnanM-qPCR-F	CACGTCCGATAATTCTTGGAGC	to quantify P. distasonis wildR isolate by qPCR	N/A	This study
PBDnanM-qPCR-R	GTTACCTCTACGTCCACCTATGAG	to quantify P. distasonis wildR isolate by qPCR	N/A	This study
Pv_att2_qPCR_F	TTTGCAATTCTTTCCAGCGG	to quantify unmarked P. vulgatus when present with erm-marked P. vulgatus strain by qPCR	N/A	This study
Pv_att2_qPCR_R	GTGGCAGAGTGGTCGATTGC	to quantify unmarked P. vulgatus when present with erm-marked P. vulgatus strain by qPCR	N/A	This study
ermG-qPCR-F	AACATCTTTGAAATAGGTGCAGGG	to detect strain marked with pNBU2-erm by qPCR	N/A	This study
ermG-qPCR-R	TCTATCGCCGTTACAAAATTACATC	to detect strain marked with pNBU2-erm by qPCR	N/A	This study
rpsR-bacteroides-qPCR-F	CAATCAGAAATCAGATATTTAACTCCG	to quantify total Bacteroides, Parabacteroides, and Phocaeicola sp in WildR samples by qPCR	N/A	This study
rpsR-bacteroides-qPCR-R	CAAGAATTTCTTCAAGAATTCAGGATC	to quantify total Bacteroides, Parabacteroides, and Phocaeicola sp in WildR samples by qPCR	N/A	This study
BA-qPCR-F	CTGGAGGCAAAAACGTATTCAGAG	to quantify B. acidifaciens by qPCR in wildR samples	N/A	This study
BA-qPCR-R	CTTTTGACCGTCCAATCGTATAGC	to quantify B. acidifaciens by qPCR in wildR samples	N/A	This study
Mi-qPCR-F	AGGCTTGTAGACCTTGATGAGATG	to quantify Muribaculum intestinale by qPCR in in vitro competitions	N/A	This study
Mi-qPCR-R	CACTGTGCATATATGTTGAGCCTG	to quantify Muribaculum intestinale by qPCR in in vitro competitions	N/A	This study
Sm-qPCR-F	TGTTGTTCAGCAGGTAGATACTCC	to quantify Sporofaciens musculi by qPCR in in vitro competitions	N/A	This study
Sm-qPCR-R	CTACAAAGTTCATCTGCGGTGATC	to quantify Sporofaciens musculi by qPCR in in vitro competitions	N/A	This study
Mg-qPCR-F	TACTGTGTGCATGGATCTATACGG	to quantify Muribaculum gordoncarteri by qPCR in in vitro competitions	N/A	This study
Mg-qPCR-R	ACACAACGTCTTTATGCCTTGATG	to quantify Muribaculum gordoncarteri by qPCR in in vitro competitions	N/A	This study
Df-qPCR-F	ATAATGGTCAGGCTCGGTAGAATC	to quantify Duncaiella freteri by qPCR in in vitro competitions	N/A	This study
Df-qPCR-R	GAGGAGGCAAGGGATATCTATTGG	to quantify Duncaiella freteri by qPCR in in vitro competitions	N/A	This study
Bsp95-qPCR-F	ACTATCCTAACGGTGTATTGGCAG	to quantify Bacteroides sp910578895 by qPCR in in vitro competitions	N/A	This study
Bsp95-qPCR-R	AGAGTAGTTCACACCCAAAGTAGC	to quantify Bacteroides sp910578895 by qPCR in in vitro competitions	N/A	This study
Allelic exchange
pSIE1-Ba-tssC-frag1-F	ATTAGCATTATGAGGATCCACCACGGTTATCTGTGCCTTTC	to amplify ~1 kb flanking regions around tssC (BA_01679) from B. acidifaciens genome to insert into pSIE1 digested with SpeI and NotI	pSIE1::∆Ba-tssC	This study
pSIE1-Ba-tssC-frag1-R	CAGAAGATTACATCTTGCTAAAAGATTAAAGTTCTACC	to amplify ~1 kb flanking regions around tssC (BA_01679) from B. acidifaciens genome to insert into pSIE1 digested with SpeI and NotI	pSIE1::∆Ba-tssC	This study
pSIE1-Ba-tssC-frag2-F	TAGCAAGATGTAATCTTCTGAACAGTTTTAAATTTACAG	to amplify ~1 kb flanking regions around tssC (BA_01679) from B. acidifaciens genome to insert into pSIE1 digested with SpeI and NotI	pSIE1::∆Ba-tssC	This study
pSIE1-Ba-tssC-frag1-R	TTCCCCTCCACCGCGGTGGCTCAACTCTTGTTGCGTCTG	to amplify ~1 kb flanking regions around tssC (BA_01679) from B. acidifaciens genome to insert into pSIE1 digested with SpeI and NotI	pSIE1::∆Ba-tssC	This study
pLGB13-RM silent-Frag1-F	GTTTACTCATAACGCGTCAATTC	to amplify part of pLGB13 backbone (no mutations) for assembly into pLGB13-Rmsilent	pLGB13-RMsilent	This study
pLGB13-RM silent-Frag1-R	AATTCCCATGTCAGCCGTTAAG	to amplify part of pLGB13 backbone (no mutations) for assembly into pLGB13-Rmsilent	pLGB13-RMsilent	This study
pLGB13-RM silent-Frag2-F	AGCAGCTCTAATGCGCTGTTAATCAC	to amplify part of pLGB13 backbone (no mutations) for assembly into pLGB13-Rmsilent	pLGB13-RMsilent	This study
pLGB13-RM silent-Frag2-R	CGTACCGCTGACACCAAGTCCG	to amplify part of pLGB13 backbone (no mutations) for assembly into pLGB13-Rmsilent	pLGB13-RMsilent	This study
pLGB13-RM silent-Frag3-F	CCTTACTTGTGCCTGTTCTATTTC	to amplify part of pLGB13 backbone (no mutations) for assembly into pLGB13-Rmsilent	pLGB13-RMsilent	This study
pLGB13-RM silent-Frag3-R	GTCGCTATATAATTTGGTGAATTG	to amplify part of pLGB13 backbone (no mutations) for assembly into pLGB13-Rmsilent	pLGB13-RMsilent	This study
pLGB13-RMsilent-GeneFrag1	TCCAATTCACCAAATTATATAGCGACTTTTTTACAAAATGCTAAAATTTGTTGATTTCCGTCAAGCAATTGTTCAGCAAAAATGTCTTTTACGATAAAATGATACCTCAATATCAACTGTTTAGCAAAACGATATTTCTCTTAAAGAGAGAAACACCTTTTTGTTCACCAATCCCCGACTTTTAATCCCGCGGCCATGATTGAAAAAGGAAGAGTATGAGTATTCAACATTTCCGTGTCGCCCTTATTCCCTTTTTTGCGGCATTTTGCCTTCCTGTTTTTGCTCACCCAGAAACGCTGGTGAAAGTAAAAGATGCTGAAGATCAGTTGGGTGCACGAGTGGGTTACATCGAACTGGATCTCAACAGCGGTAAGATCCTTGAGAGTTTTCGCCCCGAAG…	geneblock for assembly into pLGB13 to introduce point mutations that remove B. acidifaciens methylated motifs from the backbone	pLGB13-RMsilent	This study
pLGB13-RMsilent-GeneFrag2	GGAACACTTAACGGCTGACATGGGAATTCCCCTCCACCGCGGTGGCTTAAGACCCACTTTCACATTTAAGTTGTTTTTCTAATCCGCATATGATCAATTCAAGGCCGAATAAGAAGGCTGGCTCTGCACCTTGGTGATCAAATAATTCGATAGCTTGTCGTAATAATGGCGGCATACTATCAGTAGTAGGTGTTTCCCTTTCTTCTTTAGCGACTTGATGCTCTTGATCTTCCAATACGCAACCTAAAGTAAAATGCCCCACGGCGCTGAGTGCATATAATGCATTCTCTAGTGAAAAACCTTGTTGGCATAAAAAGGCTAATTGATTTTCGAGAGTTTCATACTGTTTTTCTGTAGGCCGTGTACCTAAATGTACTTTTGCTCCATCGCGATGACTTA…	geneblock for assembly into pLGB13 to introduce point mutations that remove B. acidifaciens methylated motifs from the backbone	pLGB13-RMsilent	This study
pLGB13-RMsilent-GeneFrag3	GAGTTTGACGGACTTGGTGTCAGCGGTACGCGATTCTGGTAGCCTGCCTGCTGTAAATAAGGAAGGACCCAATCTTGAAGGACTGGCAGGGTTAGGATTCGGAATTGCTGAAACAGCCGGAAATTGGGCTGAGAAGATTATGGATAATCGAGGTGCGTACTTACCTAAGCAGATGCGTTTCTCGCCCAAAACGCTTCCGCCGATTATAAGATTGCCTTTAGGGAACTATCAAGTCCCCGCTAAAGGTATGAGTAGAGTGCGTGGAGTAGGTAAAGCTTTGGGATGGGCAGGAATGGTGCTTACTGGCTATCAAGTTGTGCGTGATGTGCAAAATGGTCGATTTGCCGTGGCAGGTACAAGAATTGCCGTAGCAGGTTTAGCTTATGGCGTTACTTTTAT…	geneblock for assembly into pLGB13 to introduce point mutations that remove B. acidifaciens methylated motifs from the backbone	pLGB13-RMsilent	This study
pLBG13-RMsilent-baei1-Frag1-F	CGGTGTAAGATTAGCATTATGAGTGGATCCGGGATTGGGAGGATTTCTC	for deletion of BA_01695 and BA_01696 (baei1) by Gibson Assembly into BamHI and SalI linearized pLGB13-RMsilent	pLGB13-RMsilent::∆Ba-bae1-bai1	This study
pLBG13-RMsilent-baei1-Frag1-R	ACTTATAATCAACGTCCGCGAGTAACATGGC	for deletion of BA_01695 and BA_01696 (baei1) by Gibson Assembly into BamHI and SalI linearized pLGB13-RMsilent	pLGB13-RMsilent::∆Ba-bae1-bai1	This study
pLBG13-RMsilent-baei1-Frag2a-F	TTACTCGCGGACGTTGATTATAAGTAAAAATTGCTATTG	for deletion of BA_01695 and BA_01696 (baei1) by Gibson Assembly into BamHI and SalI linearized pLGB13-RMsilent	pLGB13-RMsilent::∆Ba-bae1-bai1	This study
pLBG13-RMsilent-baei1-Frag2a-R	TAACATATCTGGAGTAAATAACCGAATGCTC	for deletion of BA_01695 and BA_01696 (baei1) by Gibson Assembly into BamHI and SalI linearized pLGB13-RMsilent	pLGB13-RMsilent::∆Ba-bae1-bai1	This study
pLBG13-RMsilent-baei1-Frag2b-F	TCGGTTATTTACTCCAGATATGTTAAGGGAATTGAAC	for deletion of BA_01695 and BA_01696 (baei1) by Gibson Assembly into BamHI and SalI linearized pLGB13-RMsilent	pLGB13-RMsilent::∆Ba-bae1-bai1	This study
pLBG13-RMsilent-baei1-Frag2b-R	CCATCACTGGAAGATAGGCAATTAGTCGACGTTGGCGTATGATATAGTATATG	for deletion of BA_01695 and BA_01696 (baei1) by Gibson Assembly into BamHI and SalI linearized pLGB13-RMsilent	pLGB13-RMsilent::∆Ba-bae1-bai1	This study
pLBG13-RMsilent-baei2-GeneFrag1	TAAGATTAGCATTATGAGTGGATCCTCGATTGGGTTCCGGACTATACGGTCGTGATGCAAGAAAACGAGGCTTCCGTCGCAGTCGCCAACTTGAACCGGCTGACAGAAGTCCTTGTGAGCGGAACCGATATGAAATGCAGTTTTGTGTTCAACCTGAAAAACACATCCGATTATGACGGATGCCGTGAATGGTTTGGAAAAGCCCTTGCCTTGCCGTTCCATCCGCAAATGGTATGGGGCATATCTGATATAAAGGGCTATGAACAGTTCGGTAAACTCATGGGCAGGCACTCCGATGACACGGAGTCCATTTATCCACCGATTGACTTGGGCGAAGCGATGGAACAACTCGCCGAACAAGCGGCGAATGAAGATAAAAGCGATCCGGCAGCTTCCAAT…	for deletion of BA_01704 and BA_01705 (baei2) by Gibson Assembly into BamHI and SalI linearized pLGB13-RMsilent	pLGB13-RMsilent::∆Ba-bae2-bai2	This study
pLBG13-RMsilent-baei2-Frag2-F	ACATATTCAGGAATCTTGAGGTCATTGATGAATCTTTTGG	for deletion of BA_01704 and BA_01705 (baei2) by Gibson Assembly into BamHI and SalI linearized pLGB13-RMsilent	pLGB13-RMsilent::∆Ba-bae2-bai2	This study
pLBG13-RMsilent-baei2-Frag2-F	ACTGGAAGATAGGCAATTAGTCGACTTGATTATTAAACGAATAGTATTCTC	for deletion of BA_01704 and BA_01705 (baei2) by Gibson Assembly into BamHI and SalI linearized pLGB13-RMsilent	pLGB13-RMsilent::∆Ba-bae2-bai2	This study
pLGB13-RMsilent-Ba-tssN-GeneFrag1	TGTAAGATTAGCATTATGAGGATCCAAACAATCAAGCCGGGTGACAACATCATCATAAACTATCGAAACGGTGAGTTGGTATGGGAGCAGTGTTAACGCAAAGAAGATCCTTGGAAAGCATCCAGCGGAGCCAGGCCGTAAATTTCATCGCAGAAATTTTCTATGATGAATTGCAGTTTGTTCTTGACCGGCAGCTTTCGGACCATTTCATGGTCAATTGTCATGGCATGAACAGCCGTGTGCAATCCAAGGACGTATTAAGCGTCTCGGAACAGCATATCACGACGGCGAACGCAGACAAAGAATACATTCTGCTGAACCTGGCAAGAAACAGCGTATACCACCAGCTTCCGGAATTGCTGTTTCACCCGCTTGTGCTGAGCACACCGGGCATGAGCA…	for deletion of BA_01685 (tssN) by Gibson Assembly into BamHI and SalI linearized pLGB13-RMsilent, gene block amplified with following primers for proper overlap sequence	pLGB13-RMsilent::∆Ba-tssN	This study
pLGB13-RMsilent-Ba-tssN-Frag1-F	TAAGATTAGCATTATGAGTGGATCCAAACAATCAAGCCGGGTG	for deletion of BA_01685 (tssN) by Gibson Assembly into BamHI and SalI linearized pLGB13-RMsilent	pLGB13-RMsilent::∆Ba-tssN	This study
pLGB13-RMsilent-Ba-tssN-Frag1-R	TTTTTCTCTATTTGTACGCGC	for deletion of BA_01685 (tssN) by Gibson Assembly into BamHI and SalI linearized pLGB13-RMsilent	pLGB13-RMsilent::∆Ba-tssN	This study
pLGB13-RMsilent-Ba-tssN-GeneFrag2	CGCGTACAAATAGAGAAAAAATCATAATATATGAAGACACTGACATATTTGCCCGTAAACTGGGTCAATGGTCTGAAACTGACCAGCCGGCACTTCTTTGCCAACCAATATAGCCAGACAGAAGCTCTCAACCGCGAAGCGGAAAGAAGTCTGACAAGTTATAACTACGGCCTCGGAGAAGCCCTTGAAGGGATAGGAGACAATCTTGAGATTGAGATTTCGGGTGACACTATGACTACCTTGTGCGTGCGCCTGAAGAACTGTAACGCAATCACCAAAGGCGGCCTGCCCATCATTTATTACGAAGGCTTGTATGGGGATGAGATTCCCCAAGCAACCATTTCGGAGTCCGGCTTGCAGGCCGAGGACAGCGAGTATATGGTACTTGTATCCGTAGAT…	for deletion of BA_01685 (tssN) by Gibson Assembly into BamHI and SalI linearized pLGB13-RMsilent, gene block amplified with following primers for proper overlap sequence	pLGB13-RMsilent::∆Ba-tssN	This study
pLGB13-RMsilent-Ba-tssN-Frag2-F	CGCGTACAAATAGAGAAAAAATC	for deletion of BA_01685 (tssN) by Gibson Assembly into BamHI and SalI linearized pLGB13-RMsilent	pLGB13-RMsilent::∆Ba-tssN	This study
pLGB13-RMsilent-Ba-tssN-Frag2-R	ACTGGAAGATAGGCAATTAGTCGACTCGTATATTAGCCCGGTC	for deletion of BA_01685 (tssN) by Gibson Assembly into BamHI and SalI linearized pLGB13-RMsilent	pLGB13-RMsilent::∆Ba-tssN	This study
pLGB13-RMsilent-Ba-clpV-GeneFrag1	TGTAAGATTAGCATTATGAGGATCCCGAAGGAGAGCATCGAGAGCCTGGACGTGTATCTGAACACGTTTCCGGTTGTCAACAGACAACTCGTCTACAAACAGCATAATTTCCGGACTACCGGACGAATCATCCCTCTGAAATGTCCGAACCGCACGCATTTCTTAAATATAAGGTCGTTTCAGGATAACAAAGGGCGGGAGTATGTAAACCGGCTCAATCAATATGAAGAGAATCCGACCGGTATCTTCAGCCTGTATTTCGGAGACCTTGAACGGTTTGATTCGGACAGTGCCCGCTCATTGATTTCAAAAGTGCTGCAATTAGTGAAAGAGGACGGTAACGCGTTTGCTTCCATGAACCCGGATGCGCTTTCCACACAGCTCAAGGATTTGTTCGGC…	for deletion of BA_01683 (clpV) by Gibson Assembly into BamHI and SalI linearized pLGB13-RMsilent, gene block amplified with following primers for proper overlap sequence	pLGB13-RMsilent::∆Ba-clpV	This study
pLGB13-RMsilent-Ba-clpV-Frag1-F	TAAGATTAGCATTATGAGTGGATCCCGAAGGAGAGCATCGAGAG	for deletion of BA_01683 (clpV) by Gibson Assembly into BamHI and SalI linearized pLGB13-RMsilent	pLGB13-RMsilent::∆Ba-clpV	This study
pLGB13-RMsilent-Ba-clpV-Frag1-R	TTTCGATAGTTTATGATGATACTGTCG	for deletion of BA_01683 (clpV) by Gibson Assembly into BamHI and SalI linearized pLGB13-RMsilent	pLGB13-RMsilent::∆Ba-clpV	This study
pLGB13-RMsilent-Ba-clpV-GeneFrag2	ATCATCATAAACTATCGAAACGGTGAGTTGGTATGGGAGCAGTGTTAACGCAAAGAAGATCCTTGGAAAGCATCCAGCGGAGCCAGGCCGTAAATTTCATCGCAGAAATTTTCTATGATGAATTGCAGTTTGTTCTTGACCGGCAGCTTTCGGACCATTTCATGGTCAATTGTCATGGCATGAACAGCCGTGTGCAATCCAAGGACGTATTAAGCGTCTCGGAACAGCATATCACGACGGCGAACGCAGACAAAGAATACATTCTGCTGAACCTGGCAAGAAACAGCGTATACCACCAGCTTCCGGAATTGCTGTTTCACCCGCTTGTGCTGAGCACACCGGGCATGAGCAATAAGGAGATTGTCGAAGCCATCAGAGCCAGCGAAAAACAGGATAAGG…	for deletion of BA_01683 (clpV) by Gibson Assembly into BamHI and SalI linearized pLGB13-RMsilent, gene block amplified with following primers for proper overlap sequence	pLGB13-RMsilent::∆Ba-clpV	This study
pLGB13-RMsilent-Ba-clpV-Frag2-F	ATCATCATAAACTATCGAAACG	for deletion of BA_01683 (clpV) by Gibson Assembly into BamHI and SalI linearized pLGB13-RMsilent	pLGB13-RMsilent::∆Ba-clpV	This study
pLGB13-RMsilent-Ba-clpV-Frag2-R	ACTGGAAGATAGGCAATTAGTCGACAAGTCCGTTTCTCCGTAC	for deletion of BA_01683 (clpV) by Gibson Assembly into BamHI and SalI linearized pLGB13-RMsilent	pLGB13-RMsilent::∆Ba-clpV	This study
pLGB13-RMsilent-ICE-CmR-GeneFrag1	GACGGTGTAAGATTAGCATTATGAGGATCCTACGCTCTATGATGTGTCATAGAGGAAGATTTTTCGACAGCCAACAAAAGTGGTCCTTGACAGGAAGCGATAATCGTCAATCGACCTTTGCAGAAAAAATAACATGGTTCGCGGAATGGGGCACAAGGAAAGTAAATGTATGTGAATGGAAAAGACAGAAGCGAAATTTCGTATATAGATGGAAGTTGCCGATAACTGATATAATGGTGGCAATGGTTCGACCATGAATAAAACAAAAGCGACCGAAAGGCCGCTTTGTTATGATAAGACGAGAACTATTTCTTACGTTTCTTTGTTGATTTTGTCACTTTTTTAGGAGTTTCCTCCTTTTCGATGGGTGGATAGAACTTGACGGCTACCATCACGATG…	for insertion of P1-GH023-CAT-term on ICE by Gibson Assembly into BamHI and SalI linearized pLGB13-RMsilent, gene block amplified with the following primers for proper overlap	pLGB13-RMsilent::Ba-ICE-P1-GH023-CAT-term	This study
pLGB13-RMsilent-ICE-CmR-Frag1-F	CGGTGTAAGATTAGCATTATGAGTGGATCCTACGCTCTATGATGTGTC	for insertion of P1-GH023-CAT-term on ICE by Gibson Assembly into BamHI and SalI linearized pLGB13-RMsilent	pLGB13-RMsilent::Ba-ICE-P1-GH023-CAT-term	This study
pLGB13-RMsilent-ICE-CmR-Frag1-R	GGCTTTCTTCTCTTGGAAAG	for insertion of P1-GH023-CAT-term on ICE by Gibson Assembly into BamHI and SalI linearized pLGB13-RMsilent	pLGB13-RMsilent::Ba-ICE-P1-GH023-CAT-term	This study
pLGB13-RMsilent-ICE-CmR-GeneFrag2	TTTTGCACCCGCTTTCCAAGAGAAGAAAGCCTTGTTAAATTGACTTAGTGTAAAAGCGCAGTACTGCTTGACCATAAGAACAAAAAAACTTCCGATAAAGTTTGGAAGATAAAGCTAAAAGTTCTTATCTTTGCAGTCCGAAATAAAGACATATAAAAGAAAAGACACCATGATGGAGAAAAAAATCACTGGATATACCACCGTTGATATATCCCAATGGCATCGTAAAGAACATTTTGAGGCATTTCAGTCAGTTGCTCAATGTACCTATAACCAGACCGTTCAGCTGGATATTACGGCCTTTTTAAAGACCGTAAAGAAAAATAAGCACAAGTTTTATCCGGCCTTTATTCACATTCTTGCCCGCCTGATGAATGCTCATCCGGAATTTCGTATGGC…	Fragment encoding P1-GH023-CAT-term to insert into the T6SS ICE.	pLGB13-RMsilent::Ba-ICE-P1-GH023-CAT-term	This study
pLGB13-RMsilent-ICE-CmR-GeneFrag3	GAGAAGGCCATCCTGACGGATGGCCTTTTTTTTGGTCAAGAATGAATAGGGACGTAAGCGACCCCAGTATCATGAGATAGCTGTATCCACATCGAAAAAAGGGTAACAAGAGAAAAGACAGAAGGAATGACGAAAAGTTGGCATTTTGTACACAAAGCTGTCAACGGGTTGCTTTGTACGAATGGCTGCTTTATAAAAGGAATGGCGCAGCTAAAAGAGAGAAAGCTATAAAAGGAAAACGAGGCAAGGCTGAAATGGACGGTACCATTCCAACCAGCCGATTATTATGCTATTTCGCGGTAGCGACATTTGTCTGTTATTGAAATTCAACCATCATAATACGGTGTTTGAATATTTTGTTCTTATCGCTGGGACGTCTTTGGCAGATCCATAAGTGGT…	for insertion of P1-GH023-CAT-term on ICE by Gibson Assembly into BamHI and SalI linearized pLGB13-Rmsilent, gene block amplified with the following primers for proper overlap	pLGB13-RMsilent::Ba-ICE-P1-GH023-CAT-term	This study
pLGB13-RMsilent-ICE-CmR-Frag3-F	GAGAAGGCCATCCTGACG	for insertion of P1-GH023-CAT-term on ICE by Gibson Assembly into BamHI and SalI linearized pLGB13-RMsilent	pLGB13-RMsilent::Ba-ICE-P1-GH023-CAT-term	This study
pLGB13-RMsilent-ICE-CmR-Frag3-R	CCATCACTGGAAGATAGGCAATTAGTCGACATTATCGGTTTATCCTGTACGC	for insertion of P1-GH023-CAT-term on ICE by Gibson Assembly into BamHI and SalI linearized pLGB13-RMsilent	pLGB13-RMsilent::Ba-ICE-P1-GH023-CAT-term	This study
pNBU2-erm-us1311-tssC-F	CTCCAAATCTGTTTTTAACATATGAAGCAGGAAACGCAACAAC	to amplify B. acidifaciens tssC gene to insert into pNBU2-ermG-us1311 digested with NdeI and XbaI.	pNBU2-ermG-us1311::tssC	This study
pNBU2-erm-us1311-tssC-R	GCCCGGGGGATCCACTAGTTCTAGATTATTCCTGGTGATATTCGCTTTC	to amplify B. acidifaciens tssC gene to insert into pNBU2-ermG-us1311 digested with NdeI and XbaI.	pNBU2-ermG-us1311::tssC	This study
pNBU2-tssC-singleRMsilent-QCprimer	GGATCCCCCGGGCTGTGGGAATTCGATATCAAGCTTATCGATACC	primer for quick change to remove a single methylated motif from pNBU2-ermG-us1311::tssC plasmid. Bold residues indicate two modifed bases in the final plasmid on the template strand	pNBU2-ermG-us1311::tssC_singleRMsilent	This study
pNBU2-ermG-P5E4-RMsilent-Frag1-F	AGCTTGTTGGTACATCCG	to amplify part of pNBU2-ermG::P5E4 backbone to assemble plasmid without B. acidifaciens methylated motifs	pNBU2-ermG-RMsilent::P5E4	This study
pNBU2-ermG-P5E4-RMsilent-Frag1-R	CAGACCGATACGCATATC	to amplify part of pNBU2-ermG::P5E4 backbone to assemble plasmid without B. acidifaciens methylated motifs	pNBU2-ermG-RMsilent::P5E4	This study
pNBU2-ermG-P5E4-RMsilent-Frag2-F	GAACGTACTCATGGTTCATC	to amplify part of pNBU2-ermG::P5E4 backbone to assemble plasmid without B. acidifaciens methylated motifs	pNBU2-ermG-RMsilent::P5E4	This study
pNBU2-ermG-P5E4-RMsilent-Frag2-R	TGACAGTTACCAATGTTTAATCAGTGAGGCACCTATC	to amplify part of pNBU2-ermG::P5E4 backbone to assemble plasmid without B. acidifaciens methylated motifs	pNBU2-ermG-RMsilent::P5E4	This study
pNBU2-ermG-P5E4-RMsilent-Frag3-F	GCCTCACTGATTAAACATTGGTAACTGTCAGACCAAGTTTAC	to amplify part of pNBU2-ermG::P5E4 backbone and introduce a point mutation to assemble plasmid without B. acidifaciens methylated motifs	pNBU2-ermG-RMsilent::P5E4	This study
pNBU2-ermG-P5E4-RMsilent-Frag3-R	TCACAATATGAGCAACAAG	to amplify part of pNBU2-ermG::P5E4 backbone and introduce a point mutation to assemble plasmid without B. acidifaciens methylated motifs	pNBU2-ermG-RMsilent::P5E4	This study
pNBU2-ermG-P5E4-RMsilent-Frag4-F	CTTGATGTCGAATTCCTACAGCCCGGGGGATCCACC	to amplify part of pNBU2-ermG::P5E4 backbone and introduce a point mutation to assemble plasmid without B. acidifaciens methylated motifs	pNBU2-ermG-RMsilent::P5E4	This study
pNBU2-ermG-P5E4-RMsilent-Frag4-R	TGTAGGAATTCGACATCAAGCTTATCGATACCG	to amplify part of pNBU2-ermG::P5E4 backbone and introduce a point mutation to assemble plasmid without B. acidifaciens methylated motifs	pNBU2-ermG-RMsilent::P5E4	This study
pNBU2-ermG-P5E4-RMsilent-GeneFrag1	CTCTATGTTGGATTCCTTGTTGCTCATATTGTGATGATAATTTCTACAAATATAGTCATTGGTAACTATCTATGAAACTGTTTGATACTTTTATAGTTGATTAAACTTGTTCATGGCATTTGCCTTAATATCATCCGCTATGTCAATGTAGGGTTTCATAGCTTTGTAGTCGCTGTGTCCCGTCCATTTCATGACCACCTGTGCCGGGATTCCGAGAGCCAGCGCATTGCAGATGAATGTCCTTCTTCCTGCATGGGTACTGAGCAAAGCGTATTTGGGTGTGACTTCATCAATACGTTCATTTCCCTTGTAGTAGGTTTCCCGTACAGGCTCGTTGATTTCTGCCAGTTCGCCCAGCTCTTTCAGGTAATCGTTCATTTTCTGGTTGCTGATGACGGG…	gene fragment with B. acidifaciens methylated motifs modified for assembly of RM silent derivative of pNBU2-ermG::P5E4	pNBU2-ermG-RMsilent::P5E4	This study
pNBU2-ermG-P5E4-Rmsilent-clpV-term-GeneFrag1	AACATTTAAAAAATAACATTCCATGAACGACAGTAATTATAGCCCCAGTCTGGTGTCAGCCATGAAGATGGCAAAAGGAATGGCACTTCAAGACAAACACAGTACATTCGGTGTGGCGCATCTTGTCATGGCCATGTTTACAGAAAATACCGGCCTGAAAGAAATCTTATTTTCGATGCAGAAAGATGTTGTCTACATCATGGAGTGGTTTGAAACCCATCGTGAAATGTACAAGTCCAACGGCAATGCCACTGATGATGTCATTCCTGACGAAGAACTGGCAAAGGTATTGGATGAATCCGAACGTTCTAAAATCAAGTTAGGAACCGATTACGTGGATTCCATCTGCGTGTTTACCGCCATATTACGTGAAGGTGTCATCTATTCGCATCAGCAAAT…	for insertion of B. acidifaciens clpV and intrinsic terminator into NcoI and SalI linearized pNBU2-ermG-RMsilent::P5E4 by Gibson Assembly	pNBU2-ermG-RMsilent::P5E4-clpV	This study
pNBU2-ermG-P5E4-Rmsilent-clpV-term-GeneFrag2	GCGTATCAGTGTGTCCGAGCTGGAAGCGGAACTTGAAAACATTGAGACGCTTGACGAATGTATGTCGGATGCACCCCTCTATCTATTGTACCGTTCCATATTCAGCAAGATCAGTGTCGTGTTGACCACGAAATTGTCGGACAATTATGTGTGGGACAAGGAGGATGACATTGCCACAAAGAGAGGGCGCGTGTGCAGCATCATCAAAGAGTTGGAGACACTTTCGGGGCAGCCCATCGAAGAGATACGCCCGTCGGAGATAGAGGCCATTGTGGCAGAATGCACCAATATCCCCATCGGAAAGATACAAGCGCGAGAGAAAGACCGGCTTTTAAGCATCGAGAGCAAATTGCAGGAACGTGTAAAAGGACAAGGCCGAGCCATCACCACGCTGTCGGA…	for insertion of B. acidifaciens clpV and intrinsic terminator into NcoI and SalI linearized pNBU2-ermG-RMsilent::P5E4 by Gibson Assembly	pNBU2-ermG-RMsilent::P5E4-clpV	This study
