## Supplemental Table 6 for "The type VI secretion system governs strain maintenance in a wild mammalian gut microbiome"

### Sheet: Sheet1
Supplemental Table 6. Media and growth conditions for isolating and culturing select species from the WildR gut microbiome
WildR isolate	Isolation source	Initial media used for isolation	Broth for making temporary culture stock	Plates used for routine culturing	Broth used for routine culturing	Oxygen sensitivity	Notes on culture growth
Phocaeicola vulgatus	WildR reference stock	supplemented Brucella-blood agar	TYG	supplemented Brucella-blood agar	BHIS-FBS	Oxygen tolerant, only grows anaerobically
Bacteroides caecimuris F5	WildR reference stock	supplemented Brucella-blood agar	BHIS-FBS	supplemented Brucella-blood agar	BHIS-FBS	Oxygen tolerant, only grows anaerobically
Bacteroides uniformis	WildR reference stock	supplemented Brucella-blood agar	TYG	supplemented Brucella-blood agar	BHIS-FBS	Oxygen tolerant, only grows anaerobically
Bacteroides thetaiotaomicron	WildR reference stock	supplemented Brucella-blood agar	TYG	supplemented Brucella-blood agar	BHIS-FBS	Oxygen tolerant, only grows anaerobically
Bacteroides acidifaciens	WildR reference stock	supplemented Brucella-blood agar	TYG	supplemented Brucella-blood agar	BHIS-FBS	Oxygen tolerant, only grows anaerobically
Bacteroides caecimuris F12	WildR reference stock	supplemented Brucella-blood agar	BHIS-FBS	supplemented Brucella-blood agar	BHIS-FBS	Oxygen tolerant, only grows anaerobically	Cell viability appears to decrease after ~24 hours.
Bacteroides sp910578895	Fecal pellets from mice inoculated with WildR	Columbia-blood agar + gentamycin (30 µg/mL)	N/A	BHIS-blood agar	BHIS-FBS	Oxygen tolerant, only grows anaerobically
Sporofaciens musculi	Fecal pellets from mice inoculated with WildR	Columbia-blood agar	N/A	Columbia-blood agar	BHIS-FBS	Oxygen sensitive
Enterococcus gallinarum	Fecal pellets from mice inoculated with WildR	Columbia-blood agar	N/A	BHIS-blood agar	BHIS-FBS	None
Ligilactobacillus murinus	WildR reference stock	MRS agar	MRS broth	MRS agar	MRS broth	None	grow anaerobically or with 5% CO2
Limosilactobacillus reuteri	WildR reference stock	MRS agar	MRS broth	MRS agar	MRS broth	None	grow anaerobically or with 5% CO3
Lactobacillus johnsonii	WildR reference stock	MRS agar	MRS broth	MRS agar	MRS broth	None	grow anaerobically or with 5% CO4
Esherichia fergusonii/Shigella boydii	Fecal pellets from mice inoculated with WildR	Columbia-blood agar	N/A	LB	LB	None
Duncaiella freteri	Fecal pellets from mice inoculated with WildR	YCFA	YCFA	YCFAC	YCFAC	Oxygen sensitive	Cell viability decreases after 3 days on plates
Muribaculum gordoncarteri	Fecal pellets from mice inoculated with WildR	YCFA	YCFA	YCFAC	YCFAC	Oxygen sensitive	Cell viability decreases after 3 days on plates
Muribaculum intestinale	Fecal pellets from mice inoculated with WildR	Columbia-blood agar	BG	Columbia-blood agar	BG	Oxygen sensitive
Parabacteroides distasonis	WildR reference stock	supplemented Brucella-blood agar	TYG	supplemented Brucella-blood agar	BHIS-FBS	Oxygen tolerant, only grows anaerobically
